# Ovule siRNAs methylate protein-coding genes in *trans*

**DOI:** 10.1101/2021.06.10.447945

**Authors:** Diane Burgess, Hiu Tung Chow, Jeffrey W. Grover, Michael Freeling, Rebecca A. Mosher

## Abstract

24-nt small interfering siRNAs maintain asymmetric DNA methylation at thousands of euchromatic transposable elements in plant genomes in a process call RNA-directed DNA Methylation (RdDM). RdDM is dispensable for growth and development in Arabidopsis, but is required for reproduction in other plant species, such as *Brassica rapa.* 24-nt siRNAs are particularly abundant in maternal reproductive tissue, due largely to overwhelming expression from a small number of loci in the ovule and developing seed coat, termed siren loci. Recently it was shown that abundantly expressed 24-nt siRNAs produced in the tapetal tissue of anthers can methylate male meiocyte genes *in trans* (Long et al., 2021). Here we show that a similar process takes place in female tissue. siRNAs are produced from gene fragments embedded in some siren loci, and these siRNAs can trigger methylation in *trans* at related protein-coding genes. This *trans*-methylation is associated with silencing of some target genes and may be responsible for seed abortion in RdDM mutants. Furthermore, we demonstrate that a consensus sequence in at least two families of DNA transposons is associated with abundant siren expression, most likely through recruitment of the CLSY3 putative chromatin remodeller. This research describes a new mechanism whereby RdDM influences gene expression and sheds light on the role of RdDM during plant reproduction.
