## Supplementary material for "Ovule siRNAs methylate protein-coding genes in *trans*": Table S1

### Sheet: Table S1. B. rapa siren loci
Supplemental Table 1: B. rapa siren loci and associated features
siren name	Chr	Start	Stop	RPM (reads per million alignable 19-26mers in ovule library)	percentage of siren overlapped by TEs	Associated with Persephone element	Associated with Bra_hAT1 element	Overlapped gene	Complete gene or fragment	ovule mRNA-seq (avg FPKM)	best BLAST match to B. rapa genes*	best BLAST match to A. thaliana genes*	A. thaliana gene name
A01_884547_885082	A01	884547	885082	959.344	0					0
A01_4339486_4340420	A01	4339486	4340420	5548.88	0			A01p009050.1_BraROA;A01p009060.1_BraROA	Fragment	0	A08g510460.1_BraROA	AT1G11370	pectinmethylesterase
A01_4701737_4703280	A01	4701737	4703280	3502.54	0.274789	y				0.00652474	A01p015570.1_BraROA	AT1G11580	pectinmethylesterase
A01_9575004_9575869	A01	9575004	9575869	2876.7	0.751445	y				0	A09g511990.1_BraROA
A01_9653462_9654494	A01	9653462	9654494	4422.93	0.0552326	y				0	A02p057100.1_BraROA	AT4G08530	non-specific lipid-transfer protein 15
A01_14967047_14967584	A01	14967047	14967584	1402.49	0.253259	y				0
A01_28850893_28852403	A01	28850893	28852403	1720.95	0.0384106			A01p051440.1_BraROA	Complete	0
A01_28874824_28875586	A01	28874824	28875586	2707.88	0			A01p051450.1_BraROA	Fragment	0	A03p040900.1_BraROA
A01_28876126_28877041	A01	28876126	28877041	3223.34	0			A01p051450.1_BraROA	Fragment	0	A03p040900.1_BraROA	AT3G14300	pectinmethylesterase PME26
A01_28892060_28893295	A01	28892060	28893295	7068.54	0			A01p051520.1_BraROA	Fragment	0	A08g510460.1_BraROA	AT3G14300	pectinmethylesterase PME26
A01_28893442_28894444	A01	28893442	28894444	1931.82	0.0828343					0
A01_30443830_30444699	A01	30443830	30444699	959.786	0.570771	y				0
A01_32783470_32786719	A01	32783470	32786719	5496.19	0.276701	y				0	A02p041300.1_BraROA	AT3G48230	DUF239
A01_33880953_33881813	A01	33880953	33881813	2859.29	0.146512		y	A01p059090.1_BraROA	Fragment	0	A01p059080.1_BraROA	AT3G02430	transmembrane protein DUF679 DMP5
A01_34178077_34178666	A01	34178077	34178666	2018.3	0.166384	y				0
A01_34178813_34179873	A01	34178813	34179873	1220.84	0.126415	y		A01p059430.1_BraROA	Complete	0.00644237	A03p034620.1_BraROA	AT3G02180	SPIL3
A02_564491_565903	A02	564491	565903	1408.4	0					0		AT2G07806	hypothetical protein
A02_566080_566947	A02	566080	566947	938.536	0					0	A03p002380.1_BraROA	AT5G05560	E3 ubiquitin ligase E3
A02_888237_889093	A02	888237	889093	775.473	0			A02p002140.1_BraROA	Complete	0
A02_889216_890516	A02	889216	890516	2948.13	0			A02p002140.1_BraROA	Complete	0.0133449	A10p037460.1_BraROA	AT5G05980	folylpolyglutatmate synthase
A02_909451_910907	A02	909451	910907	9534.85	0.032967					0	A02p002210.1_BraROA	AT5G06160	splicing-factor gene ATO, ATROPOS
A02_1225287_1226963	A02	1225287	1226963	7290.04	0.0626492					0	A03p003990.1_BraROA
A02_7587820_7588458	A02	7587820	7588458	1285.18	0					0
A02_7596471_7597366	A02	7596471	7597366	1114.59	0.0346369					0
A02_8131917_8132500	A02	8131917	8132500	3140.41	0.0668954	y				0.0124981	A08p002810.1_BraROA	AT1G52290	proline-rich extensin-like receptor-like protein kinase PERK15
A02_8263685_8264393	A02	8263685	8264393	1807.72	0.118644	y				0
A02_27761803_27764392	A02	27761803	27764392	5172.13	0.212051					0	A03p046380.1_BraROA	AT1G34290	receptor-like protein 5
A02_30185070_30185825	A02	30185070	30185825	1381.54	0.830464	y				0
A02_32546170_32547090	A02	32546170	32547090	1286.8	0			A02p053460.1_BraROA	N.D.	0
A02_33076897_33077668	A02	33076897	33077668	749.058	0					0
A02_33077905_33079882	A02	33077905	33079882	1120.19	0					0	A05p052130.1_BraROA	AT5G26630	AGL35
A02_33456729_33457501	A02	33456729	33457501	5631.22	0.323834	y				0
A02_33652181_33652979	A02	33652181	33652979	1981.11	0.102757					0
A02_33847166_33849401	A02	33847166	33849401	2986.49	0					0
A02_34449253_34450645	A02	34449253	34450645	5782.33	0.461207	y				0
A02_35167649_35169433	A02	35167649	35169433	4813.98	0					0.00564282	A02p058640.1_BraROA	AT5G63970	RING DOMAIN LIGASE3
A03_1033099_1034178	A03	1033099	1034178	1959.71	0.0769231					0
A03_1807986_1809624	A03	1807986	1809624	5421.52	0					0	A03g503590.1_BraROA	AT5G49760	LRR receptor kinase HPCA1
A03_2208691_2209079	A03	2208691	2209079	1741.75	0.280928					0
A03_2209257_2210403	A03	2209257	2210403	2946.8	0					0
A03_2364210_2366486	A03	2364210	2366486	1815.54	0.405536					0	A08p011090.1_BraROA
A03_3234686_3235880	A03	3234686	3235880	3598.17	0					0.241547	A02p007220.1_BraROA	AT5G16360	lncRNA
A03_3236035_3236890	A03	3236035	3236890	750.239	0.250292			A03p007980.1_BraROA	Complete	3.81487	A02p007230.1_BraROA	AT5G16340	acyl activating enzyme 5 AAE5
A03_4195513_4196761	A03	4195513	4196761	2168.52	0.451923	y				0	A04g504720.1_BraROA	AT5G39450	F-box
A03_4588422_4588554	A03	4588422	4588554	923.189	0	y				0	A02p011510.1_BraROA	AT5G22980	serine carboxypeptidase 47
A03_5353065_5354977	A03	5353065	5354977	1161.96	0.0162134					0	A02p014620.1_BraROA	AT5G56940	ribosomal protein S16
A03_5761864_5763948	A03	5761864	5763948	4602.22	0.3119					0	A03p024590.1_BraROA	AT5G18460	DUF239
A03_6452517_6453363	A03	6452517	6453363	882.756	0					0
A03_6453731_6454572	A03	6453731	6454572	740.352	0					0.0119776
A03_6459011_6459529	A03	6459011	6459529	6169.4	0.0366795					0
A03_6484715_6485689	A03	6484715	6485689	757.617	0.259754					0
A03_8204658_8205377	A03	8204658	8205377	2514.57	0					0
A03_8205790_8206637	A03	8205790	8206637	4345.75	0			A03p020000.1_BraROA	Fragment	0.017196	A02p008710.1_BraROA	AT5G18460	DUF239
A03_8944732_8946597	A03	8944732	8946597	6391.79	0.102413			A03p021820.1_BraROA	Complete	0.00929991	A05p009280.1_BraROA	AT3G51770	ETHYLENE OVERPRODUCER 1 ETO1
A03_9759471_9760800	A03	9759471	9760800	1378.59	0.88939	y				0
A03_10378730_10379513	A03	10378730	10379513	1148.23	0.59387			A03p024580.1_BraROA	HSP	0	A07p029680.1_BraROA	AT5G18460	DUF239
A03_10379676_10380862	A03	10379676	10380862	5527.48	0.03457			A03p024580.1_BraROA	Fragment	0	A07p029680.1_BraROA	AT5G18460	DUF239
A03_14003464_14005161	A03	14003464	14005161	8210.13	0					0	A09p056990.1_BraROA	AT3G51550	receptor-like protein kinase FER
A03_14935142_14936685	A03	14935142	14936685	2174.72	0.122489					0	A02p041300.1_BraROA	AT3G48230	DUF239
A03_14936947_14938716	A03	14936947	14938716	3419.17	0.119842					0	A08p025710.1_BraROA	AT5G10360	ribosomal protein S6e
A03_16592774_16593509	A03	16592774	16593509	6101.37	0.0965986					0	A07p007320.1_BraROA
A03_17882392_17884841	A03	17882392	17884841	4843.65	0.128624					0
A03_20725207_20727517	A03	20725207	20727517	6891.01	0.0874459					0.00435736	A09p055240.1_BraROA	AT3G50000	casein kinase II CKA2
A03_20917128_20917999	A03	20917128	20917999	1464.03	0					0
A03_20918123_20919341	A03	20918123	20919341	973.805	0.477832					0	A08g508880.1_BraROA
A03_27757577_27759229	A03	27757577	27759229	1496.05	0.115617					0	A06p020640.1_BraROA
A03_27788354_27788972	A03	27788354	27788972	985.316	0.0631068					0
A03_29829620_29831076	A03	29829620	29831076	6620.37	0			A03g509040.1_BraROA	Fragment	0	A06p052680.1_BraROA	AT1G24650	receptor-like kinase TMK2
A04_1283262_1283662	A04	1283262	1283662	810.152	0.2					0		AT3G59620	Jacalin-related lectin 39
A04_7849932_7851813	A04	7849932	7851813	10007.7	0.677299	y				0
A04_8847915_8849766	A04	8847915	8849766	1564.38	0.0367369					0	A03p024580.1_BraROA	AT5G18460	DUF239
A04_8951356_8951885	A04	8951356	8951885	4438.42	0					0	A01p003160.1_BraROA	AT4G35600	receptor-like protein kinase CST
A04_10311538_10312143	A04	10311538	10312143	2473.4	0					0	A06p039590.1_BraROA	AT5G10480	protein tyrosine phosphatase PAS2
A04_10480478_10481057	A04	10480478	10481057	1262.45	0.117444					0	A06p004900.1_BraROA	AT1G48910	YUC10 flavin-containing monooxygenase family protein
A04_11124015_11124734	A04	11124015	11124734	1838.11	0.986092		y			0
A04_11125137_11125414	A04	11125137	11125414	2162.03	0.458484		y			0
A04_12300837_12301998	A04	12300837	12301998	859.44	0			A04p020150.1_BraROA	Complete	0.00588144	A02g509430.1_BraROA
A04_14582936_14583968	A04	14582936	14583968	5913.96	0.305233					0.00975863
A04_14584217_14585720	A04	14584217	14585720	2471.33	0.220226					0
A04_15243044_15243753	A04	15243044	15243753	1306.13	0.234133					0
A04_15500549_15502845	A04	15500549	15502845	2363.61	0.0688153			A04p025590.1_BraROA	Complete	0.0256329	A02p008710.1_BraROA	AT5G18460	DUF239
A04_19091019_19092886	A04	19091019	19092886	2823.58	0.12105					0
A04_19206475_19207297	A04	19206475	19207297	848.962	0.424574			A04p032970.1_BraROA	Complete	0	A03p020360.1_BraROA	AT2G35840	sucrose-phosphatase 1 (SPP1)
A04_19574142_19575753	A04	19574142	19575753	1986.27	0			A04p033700.1_BraROA	Fragment	0	A05g501190.1_BraROA	AT2G36710	pectinmethylesterase
A04_19923649_19924508	A04	19923649	19924508	3195.89	0.0232829					0
A04_21139920_21140977	A04	21139920	21140977	9970.33	0.160832					0	A08p003870.1_BraROA	AT4G24260	endo-1,4-b-glucanase KOR3
A04_21594054_21594679	A04	21594054	21594679	5454.43	0.5232	y				0
A04_21748261_21750054	A04	21748261	21750054	5115.02	0.693252	y				0.00380718
A05_4578138_4580604	A05	4578138	4580604	4629.97	0.0778589			A05p010740.1_BraROA;A05p010750.1_BraROA	Complete and fragment	0	A05g501190.1_BraROA	AT2G36710	pectinmethylesterase PME15
A05_5326751_5327390	A05	5326751	5327390	2095.47	0.0547731					0	A06p052680.1_BraROA	AT1G24650	receptor-like kinase TMK2
A05_11654209_11655742	A05	11654209	11655742	4359.62	0.0769733	y				0.00656733	A09g501790.1_BraROA	AT1G45616	AtRLP6 (Receptor Like Protein 6)
A05_11655857_11657025	A05	11655857	11657025	1030.03	0.236301	y				0	A02p012240.1_BraROA	AT5G59830	DNA-binding protein
A05_23748716_23750214	A05	23748716	23750214	4050.61	0.308411					0	A05p038440.1_BraROA	AT3G20130	cytochrome P450 GPS1
A05_24826652_24827183	A05	24826652	24827183	751.715	0.510358			A05p040640.1_BraROA	Fragment	0	A02p012990.1_BraROA	AT5G59100	subtilase
A05_30157021_30157532	A05	30157021	30157532	3913.82	0					0
A05_30807200_30808801	A05	30807200	30808801	5820.84	0.0836977					0	A06p008320.1_BraROA	AT5G19170	DUF239
A06_521362_522232	A06	521362	522232	1033.28	0.0724138	y				0.177641		AT1G55917	hypothetical protein
A06_522656_523750	A06	522656	523750	2068.32	0.135283	y		A06g500090.1_BraROA	ND	0.00624196
A06_2900422_2901765	A06	2900422	2901765	4239.65	0.429635					0	A02p041300.1_BraROA	AT5G19170	DUF239
A06_2915136_2916093	A06	2915136	2916093	4676.6	0.979101	y				0
A06_3417058_3418782	A06	3417058	3418782	1719.03	0.292343	y		A06p009680.1_BraROA	N.D.	0
A06_19427620_19428204	A06	19427620	19428204	1359.84	0.0702055	y		A06p035800.1_BraROA	Fragment	0.214104	A04p009390.1_BraROA	AT3G51840	peroxisomal acyl-CoA oxidase ACX4
A06_23040974_23041702	A06	23040974	23041702	4141.66	0.634615					0	A06p008320.1_BraROA	AT5G19170	DUF239
A06_23053530_23055432	A06	23053530	23055432	6350.91	0.0636172					0	A07p017390.1_BraROA	AT1G24650	receptor-like kinase TMK2
A06_24616809_24618576	A06	24616809	24618576	4155.68	0.615733					0.00386323
A06_26009074_26009541	A06	26009074	26009541	1110.45	0.286938		y			0
A07_1088695_1091000	A07	1088695	1091000	9108.38	0.149241			A07p007320.1_BraROA	N.D.	0
A07_1644327_1644883	A07	1644327	1644883	1279.42	0					0	A07p017390.1_BraROA	AT1G24650	receptor-like kinase TMK2
A07_8746783_8749269	A07	8746783	8749269	3647.45	0.45897			A07p011390.1_BraROA	Fragment	0	A09g518970.1_BraROA	AT5G19170	DUF239
A07_10159303_10159940	A07	10159303	10159940	1127.13	0.178964					0	A06p005640.1_BraROA	AT1G07650	LRR receptor-like kinase with extracellular malectin-like domain
A07_11140159_11140853	A07	11140159	11140853	1642.88	0.201729		y	A07p018530.1_BraROA	Complete	0.0406821	A09p052220.1_BraROA	AT1G27060	regulator of chromosome condensation (RCC1) SAB1
A07_12721753_12722421	A07	12721753	12722421	1154.13	0.426647		y			0
A07_13423362_13424987	A07	13423362	13424987	3870.87	0.0830769			A07p023090.1_BraROA	Complete	0.650085	A09p011000.1_BraROA	AT5G66450	lipid phosphate phosphatase epsilon2 phosphatidic acid phosphatase PAP2
A07_18720159_18720912	A07	18720159	18720912	4834.05	0.123506					0	A07p017390.1_BraROA	AT1G24650	receptor-like kinase TMK2
A07_18722251_18724404	A07	18722251	18724404	3214.49	0.282861			A07g507180.1_BraROA	N.D.	0
A07_25663111_25664938	A07	25663111	25664938	3944.8	0			A07p048000.1_BraROA	Fragment	0	A02p041300.1_BraROA	AT5G19170	DUF239
A08_1222168_1223012	A08	1222168	1223012	1782.33	0					0
A08_1318050_1319912	A08	1318050	1319912	4493.61	0.009667					0
A08_1877860_1879167	A08	1877860	1879167	3647.31	0.3772	y				0	A06p049610.1_BraROA	AT3G27580	protein kinase D6PKL3
A08_1933060_1934844	A08	1933060	1934844	6234.18	0.059417			A08p003430.1_BraROA	Fragment	0	A07p017390.1_BraROA	AT1G24650	receptor-like kinase TMK2
A08_1935324_1936314	A08	1935324	1936314	1290.78	0					0	A04g503400.1_BraROA
A08_2437356_2438796	A08	2437356	2438796	1247.1	0					0
A08_3285353_3287425	A08	3285353	3287425	1464.62	0.0714286			A08p005720.1_BraROA	Fragment	0	A06p008320.1_BraROA	AT5G19170	DUF239
A08_4081321_4081846	A08	4081321	4081846	753.633	0					0.0644413	A01p051450.1_BraROA	AT5G04960	pectinmethylesterase
A08_16143679_16144581	A08	16143679	16144581	1246.07	0.105321					0	A08g510460.1_BraROA	AT1G11370	pectinmethylesterase
A08_16808363_16808760	A08	16808363	16808760	745.959	0.100756					0	A03p038780.1_BraROA	AT3G10740	alpha-L-arabinofuranosidase 1
A08_19822519_19823682	A08	19822519	19823682	1138.34	0					0
A08_21600970_21602352	A08	21600970	21602352	4238.61	0.0890014					0	A03p038780.1_BraROA	AT1G24650	receptor-like kinase TMK2
A08_21602508_21605306	A08	21602508	21605306	14446.7	0.211222					0	A03p038780.1_BraROA	AT1G24650	receptor-like kinase TMK2
A08_22733727_22734977	A08	22733727	22734977	5456.2	0			A08p039530.1_BraROA	N.D.	0	A01p054270.1_BraROA	AT3G14810	mechanosensitive channel of small conductance
A08_23920812_23921794	A08	23920812	23921794	2004.72	0.0071283			A08p042740.1_BraROA	Fragment	0	A02p008710.1_BraROA	AT5G19170	DUF239
A08_24510904_24511775	A08	24510904	24511775	872.868	0			A08p044290.1_BraROA	Complete	0	A10p006950.1_BraROA	AT1G07550	LRR protein kinase
A08_24511925_24512740	A08	24511925	24512740	2272.41	0			A08p044290.1_BraROA	Complete	0.0123601	A10p006950.1_BraROA	AT1G07550	LRR protein kinase
A08_24541251_24541798	A08	24541251	24541798	1064.86	0					0
A08_24801725_24802608	A08	24801725	24802608	984.43	0.16308					0
A09_3002591_3004006	A09	3002591	3004006	1948.94	0					0
A09_3171795_3172985	A09	3171795	3172985	3370.62	0.131933					0.00573799
A09_12473595_12474829	A09	12473595	12474829	6321.54	0			A09p022660.1_BraROA	Fragment	0.00553322	A07p017390.1_BraROA	AT1G24650	receptor-like kinase TMK2
A09_17421739_17422516	A09	17421739	17422516	2005.75	0					0
A09_23614480_23615330	A09	23614480	23615330	1580.9	0					0	A03p024580.1_BraROA	AT5G18460	DUF239
A09_43129502_43129947	A09	43129502	43129947	1614.55	0			A09p048360.1_BraROA	Fragment	0
A09_43942059_43943226	A09	43942059	43943226	4818.12	0.100257	y		A09p049800.1_BraROA	Fragment	0
A09_45565952_45566688	A09	45565952	45566688	4396.51	0.138587					0	A01p059580.1_BraROA
A09_51481261_51482943	A09	51481261	51482943	1482.18	0.0083234					0	A09p063390.1_BraROA	AT3G57440	hypothetical protein
A09_51550976_51552103	A09	51550976	51552103	6135.17	0.596273	y		A09p063500.1_BraROA	Fragment	0	A03p005760.1_BraROA	AT4G22050	aspartyl protease
A09_52206438_52206866	A09	52206438	52206866	1184.39	0.663551					0
A09_52221760_52222255	A09	52221760	52222255	1054.53	0.216162	y				0
A09_55999208_56000174	A09	55999208	56000174	1617.94	0.429607					0	A06p033780.1_BraROA
A09_57640363_57641133	A09	57640363	57641133	1403.82	0					0
A09_58000812_58001524	A09	58000812	58001524	1470.23	0.103933		y			0	A09p078220.1_BraROA	AT1G11780	oxidoreductase, 2OG-Fe(II) oxygenase alkB
A10_646159_648731	A10	646159	648731	2712.02	0.0839813			A10p001260.1_BraROA	Complete	0	A02g509430.1_BraROA
A10_14956841_14957925	A10	14956841	14957925	2703.01	0					0	A09p056990.1_BraROA	AT3G51550	receptor-like protein kinase FER
A10_15164723_15165694	A10	15164723	15165694	906.957	0.731205					0	A09p056990.1_BraROA	AT3G51550	receptor-like protein kinase FER
A10_15783994_15785791	A10	15783994	15785791	1691.87	0					0	A02p011510.1_BraROA	AT5G22980	serine carboxypeptidase 47
A10_18612797_18614648	A10	18612797	18614648	7249.75	0			A10p030910.1_BraROA	Fragment	0	A02p005730.1_BraROA	AT5G13740	Major Facilitator Superfamily ZIF1 involved in Zn sequestration, mobile mRNA
A10_19404685_19405346	A10	19404685	19405346	2598.09	0.0242057					0
A10_21712193_21714539	A10	21712193	21714539	5255.51	0			A10p039060.1_BraROA;A10g507100.1_BraROA	Complete	0.00429047	A10g507100.1_BraROA
* based on blastn and tblastx hits with e-values <1E-08 to the query
