## Supplementary material for "Ovule siRNAs methylate protein-coding genes in *trans*": Table S2

### Sheet: Table S2. Arabidopsis siren loc
Supplemental Table 2: Arabidopsis siren loci and associated features
Chr	Start	Stop	RPM (reads per million alignable 19-26mers in ovule library)	Overlapped gene	Description of overlapped gene	Overlapped pseudogenes from Zou C et al, 2009 Plant Phys	best BLAST match to A. thaliana genes*	A. thaliana gene name	CLSY dependenc
1	4505443	4507093	7493.21			1_4505556_4505699	AT1G12855	F-box	clsy3
1	4719991	4721556	3063.77	AT1G13760	hypothetical protein		AT1G13750	PAP1	clsy3
1	5971341	5972977	5773.76						clsy3 clsy4 double mutant
1	11139308	11140326	3727.83	AT1G06417	lncRNA				clsy3
1	11618139	11619975	9571.15						clsy3
1	12728519	12729004	2668.16						clsy3 clsy4 double mutant
1	13568082	13570050	7691.23						clsy3 clsy4 double mutant
1	13925647	13926452	2683.52	AT1G36770	Athila TE	AT1G36770	AT4G23920	UDP-D-glucose-4-epimerase	clsy3
1	17639906	17641152	2929.34	AT1G47880	pseudogene of receptor-like protein 6 RPL6	AT1G47880	AT1G47890	receptor-like protein 7 RLP7	clsy3
1	17641262	17642594	5270.17	AT1G47885	RNase inhibitor	1_17641617_17641938	AT5G19170	DUF239	clsy3
1	18224842	18226871	7028.46	AT1G49260	Mechanosensitive ion channel-like protein	1_18225273_18225398	AT3G14810	mechanosensitive channel of small conductance-like 5 MSL5	clsy3
1	18906015	18906671	3828.97						clsy3
1	19576274	19577625	5346.99						clsy3
1	23453522	23455182	5007.28			1_23453968_23454997	AT4G10780	LRR and NB-ARC domains-contaning disease resistance gene`	clsy3
1	24425371	24426912	4968.87						clsy3
1	24481802	24482652	6491.16			1_24482279_24482614	AT1G79360	organic cation/carnitine transporter 2 OCT2	clsy3
1	24482763	24483304	4496.44						clsy3
1	28964380	28965517	3220.4	AT1G77095	Copia TE	AT1G77095	AT1G77100	peroxidase 13	clsy3
2	637693	639660	7721.53	AT2G02440	transmembrane protein		AT4G28370	E3 ubiquitin ligase FLY1	clsy3
2	1926785	1927850	3295.51	AT2G04885	lncRNA		AT2G14878	ncRNA	clsy3
2	1927978	1928816	5925.26	AT2G05294	transmembrane protein		AT2G05294	transmembrane protein gene	clsy3
2	2865341	2866245	3881.46			2_2865596_2865865	AT2G36710	pectinesterase 15	clsy3
2	5660927	5661700	2744.55	AT2G05925	lncRNA	2_5661285_5661609	AT2G36700	pectinesterase 14	clsy3
2	7205277	7206793	5751.99	AT2G16620	protein kinase		AT3G23650	kinase-like protein	clsy3 clsy4 double mutant
2	8038618	8040865	8052.28	AT2G18530	protein kinase		AT3G46160	protein kinase	clsy3
2	8403225	8404657	4293.3						clsy3
2	11043862	11045514	3972.79				AT1G24650	receptor-like kinase TMK2	clsy3
2	11992343	11993459	3306.61						clsy3
2	17846956	17848811	7496.62				AT5G18460	DUF239	clsy3
2	18593758	18594943	4053.03	AT2G45090	pseudogene	AT2G45090	AT1G65790	transmembrane receptor protein kinase ARK1	clsy3
3	1210325	1211283	4568.99			3_1210553_1210936	AT5G19170	DUF239	clsy3
3	5778845	5781382	8948.92	AT3G16930	hypothetical protein		AT5G18460	DUF239	clsy3
3	7420254	7421901	4534.85	AT3G21170	F-box		AT3G21120 and AT3G21130	F-box	clsy3
3	8509162	8510179	4086.74	AT3G23640;AT3G23645	heteroglycan glucosidase; lncRNA		AT2G13295	protease inhibitor/seed storage/LTP family protein	clsy3
3	8510553	8512206	10769.5	AT3G23650;AT3G04585	kinase; lncRNA		AT2G16620	protein kinase pseudogene	clsy3
3	9706880	9708963	5847.16	AT3G05025;AT3G26500	lncRNA; LRR kinase		AT1G12970	plant intracellular group-related LRR kinase	clsy3
3	10690992	10692307	4105.94						clsy3
3	14728581	14730507	4112.77	AT3G42645	Gypsy TE				clsy3
3	15681702	15683064	8924.59	AT3G43832	DUF239 pseudogene	AT3G43832	AT5G18460 and AT1G10750	DUF239	clsy3
3	18544838	18546067	5480.99						clsy3
3	20030288	20032730	11985	AT3G08370	lncRNA		AT3G48230	DUF239	clsy3
4	272783	273311	2584.09			4_272988_273376	AT1G11590	pectinesterase PME19	clsy3
4	2559060	2562436	10690.1						clsy3 clsy4 double mutant
4	4103927	4105300	7877.3						clsy3
4	5438499	5440715	11679.4	AT4G08545	LRR receptor	4_5438880_5439164			clsy3
4	6031881	6032474	3241.74						clsy3
4	7592191	7593609	11061.4	AT4G05995	lncRNA				clsy3
4	9961779	9962336	2919.95						clsy3
4	12433869	12435311	6607.24	AT4G23920	UDP-glucose-4-epimerase 2 UGE2				clsy3 clsy4 double mutant
4	12484346	12485675	2694.19						clsy4
4	12841424	12843309	4736.71	AT4G07295;AT4G07300;AT4G24974	lncRNA;lncRNA;S-protein homolog 19	AT4G24974	AT4G24975		clsy3
4	13902606	13903275	10710.6	AT4G27930	obsolete				clsy3
4	14531250	14532307	8010.45	AT4G29654	protein kinase		AT1G66150 and AT1G24650	receptor-like kinase TMK	clsy3
4	17637253	17638082	5124.64			4_17637252_17637634	AT4G37530	peroxidase	clsy3
4	18255051	18256681	4212.64	AT4G39195	pre-tRNA	4_18256189_18256734	AT4G38870	F-box	clsy3
5	1410282	1411018	4304.39	AT5G04853	unknown		AT3G28674	transmembrane	clsy3 clsy4 double mutant
5	3751115	3753689	5507.45				AT2G34850	UDP-arabinose-4-epimerase 2	clsy3
5	6439961	6441615	2609.27						clsy3
5	7639135	7640281	2883.68	AT5G22860	serine carboxypeptidase S28		AT5G65760	serine carboxypeptidase S28	clsy3
5	8824831	8826318	5429.36						clsy3
5	9800032	9802276	4557.04						clsy3
5	17174553	17175306	2488.06						clsy3
5	20313077	20314879	4144.78				AT5G49760	LRR receptor kinase HPCA1	clsy3
5	21846453	21847776	2620.36			5_21846677_21846787			clsy3 and clsy4 single mutants
5	22705083	22709361	9802.88	AT5G56061;AT5G56070	LEA hydroxyproline glycoprotein pseudogene; hypothetical protein	AT5G56061	AT5G56050	LEA hydroxyproline glycoprotein	clsy3
* based on blastn and tblastx hits with e-values <1E-08 to the query (overlapped genes, pseudogenes, siren)
