## Supplementary material for "Ovule siRNAs methylate protein-coding genes in *trans*": Table S3

### Sheet: Sheet1
Supplemental Table 3. Curated list of genes targeted by siren siRNAs. Potential trans-methylation targets were identified through BLASTn against B. rapa transcripts. Genes were selected for analysis based on three criteria: 1) BLASTn hit with e < 1E-08; 2) at least 50 RPM re-aligning siren siRNAs with ≤2 mismatches; 3) <10% of re-aligning reads are perfect matches to the gene.
						19-26 nt siRNAs realigning to gene		19-26 nt siRNAs produced from gene1		% me, WT ovule, for HSP			% me, rdr2 ovule, for HSP			% me, WT leaf, for HSP			% me, WT ovule, for flanking region			% me, WT ovule, for remainder of gene			Ovule expression2				10 dpf seed expression
R-o-18, v2.3	Arabidopsis ortholog or best hit	Symbol	Arabidopsis function	sirens with blastn hit (e-value <1E-08)	additional sirens with at least 100 siRNAs realigning with <= 2 mismatches	total RPM	% perfect match	total RPM	RPM in HSP region	CHH	CHG	CG	CHH	CHG	CG	CHH	CHG	CG	CHH	CHG	CG	CHH	CHG	CG	FPKM, WT	FPKM, nrpd1	FC (nrpd1/wt)	padj	FPKM, WT	FPKM, nrpd1	FC (nrpd1/wt)	padj
A01:20005665-20008364	AT3G51550	FER	receptor-like protein kinase	A03_14003464_14005161	A10_14956841_14957925	65.9632	0	1.91839	0.147569	2.659	5.146	1.211	0.4468	0	3.344	0.2714	0.4403	0	1.045	3.587	0.4764	0.4618	0.339	4.854	9.33727	14.6155	1.56529	0.00931604	8.41715	8.17595	0.971345	0.867191
A01g509990.1_BraROA	AT1G52290	PERK15	proline-rich extensin-like receptor kinase	A02_8131917_8132500		209.4	0	0.590275	0	23.17	53.72	69.04	0.5131	2.131	55.86	0.4162	2.174	52.69	2.857	16.122	69.13	1.755	17.668	53.72	ND	ND	ND	ND	ND	ND	ND	ND
A01p004320.1_BraROA	AT4G34440	PERK5	proline-rich extensin-like receptor kinase	A02_8131917_8132500		421.161	0	0.147569	0	10.82	27.56	24.339	0.3781	0	14.29	0.8542	0	10.27	1.929	6.008	1.223	0.5579	1.49	17.15	ND	ND	ND	ND	ND	ND	ND	ND
A01p015570.1_BraROA	AT1G11580	PMEPCRA	pectin methylesterase	A01_4701737_4703280,A08_1877860_1879167		608.278	0	4.7222	1.77082	47.74	74.74	55.67	0.2525	1.367	30.62	0.6495	0	21.85	22.65	33.17	8.846	1.197	3.112	2.541	0.180265	13.28	73.7	4.97e-58	0.0175063	47.6772	2723	2.34e-26
A01p016700.1_BraROA	AT4G24310	DMP3	transmembrane protein	A01_33880953_33881813		125.433	0	0.147569	0	29.82	36.25	24.08	0.1075	0.3685	11.97	0.2381	0.2977	1.909	4.585	0	0.6172	0.8829	2.035	0.42	0.0742278	0	LE	NA	0	0	NE	NA
A01p048550	AT1G52290	PERK15	proline-rich extensin-like receptor-like protein kinase	A02_8131917_8132500		209.4	0	0.147569	0	29.02	45.91	33.38	0	0.4272	15.89	0.1934	0	15.7	8.988	15.66	16.67	1.394	14.76	37.37	ND	ND	ND	ND	ND	ND	ND	ND
A02p011510.1_BraROA	AT5G22980	SCPL47	serine carboxypeptidase 47	A03_4588422_4588554		112.447	0.00393701	1.62325	1.32812	26.32	49.11	36.24	0.2736	0.5754	22.24	0.3744	0.502	22.38	4.35	9.832	13.86	0.2796	0.9502	0.365	2.62623	1.9168	0.73	0.21959	75.9324	31.7922	0.42	1.44e-21
A02p012240.1_BraROA	AT5G59830	ZIN1	DNA-binding protein	A05_11655857_11657025		42.2046	0.0769231	0.737843	0.590275	3.172	9.112	15.4	0.4707	0.57	13.339	0.3848	0.6751	12.45	0.9923	2.086	0.735	0.138	0.2861	11.86	23.9578	24.8722	1.04	0.887641	23.5899	24.5797	1.04	0.714157
A02p057100.1_BraROA	AT4G08530		non-specific lipid-transfer protein 15	A01_9653462_9654494		81.9006	0	0.737843	0.737843	21.967	76.94	34.58	0.2152	1.037	6.22	0.4675	0	0	4.664	32.81	4.445	1.154	1.808	0.8592	0.0863253	0.0137304	LE	NA	57.0322	87.9713	1.54	0.394187
A02p058640.1_BraROA	AT5G63970	RGLG3	RING DOMAIN LIGASE3	A02_35167649_35169433		293.219	0.0412682	5.1649	3.68922	58.48	82.85	76.38	0.088	1.89	25.698	0.1877	0.667	9.482	11.27	29.95	6.665	0.9387	2.004	0.2	0.543232	2.71708	5	2.67e-10	0.338859	3.83284	11.3	9.77e-28
A03:20399808-20402498	AT3G51550	FER	receptor-like protein kinase	A03_14003464_14005161	A10_14956841_14957925	152.586	0.0793037	5.60761	0.885412	26.37	43.51	22.861	0	0	25.11	0.3648	0.2231	11.18	7.361	17.567	9.279	1.222	2.256	6.365	10.2159	23.8386	2.33	7.86e-06	13.1055	21.6788	1.65	5.61e-11
A03p020360.1_BraROA	AT2G35840	SPP2	sucrose phosphate phosphatase	A04_19206475_19207297		285.25	0.0605277	4.86976	1.18055	32	59.93	24.86	0.5341	0	0	0.2492	0	0.49	7.549	12.853	1.25	0.8622	1.554	6.547	30.414	71.3217	2.3	2.27e-11	38.2968	81.5977	2.1	1.99e-52
A03p024580.1_BraROA	AT5G18460	DUF239	unknown	A03_10379676_10380862	A03_5761864_5763948,A09_19382614_19384102	199.218	0.00222222	3.83678	1.91839	33.16	48.21	27.528	0.559	0.772	3.889	0.316	0.149	0.764	11.65	20.586	5.283	1.653	3.354	0.498	11.4406	32.5341	2.8	6.12e-20	52.7258	370.88	7	0
A03p069680.1_BraROA	AT4G35600	CST	receptor-like protein kinase	A04_8951356_8951885		1136.43	0.00259707	3.24651	2.21353	39.77	69.03	64.38	0.6693	3.657	51.29	0.1841	1.669	40.15	10.362	23.77	25.55	1.227	2.662	0.9644	0.134841	0.0954762	0.71	0.678775	0.031744	0.10395	3.27463	0.25733
A05g501190.1_BraROA	AT2G36710	PME15	pectin methylesterase	A05_4578138_4580604		455.544	0.00259151	2.21353	0.885412	28.93	63.55	43.88	0.4114	0.2746	41.36	0.2247	0.4464	28.23	3.858	12.48	5.411	1.871	3.111	1.415	3.01637	30.1685	10	1.34e-42	3.07864	3.96514	1.28795	0.188124
A05g503930.1_BraROA	AT1G51420	SPP1	sucrose phosphatase	A04_19206475_19207297		74.5222	0	1.32812	0.295137	20.7	40.86	9.394	0.2232	0.4455	0	0.5833	0.7059	0.9828	2.816	4.228	3.253	0.5458	1.051	0.5779	0.00529426	0.0921186	LE	NA	0.429499	1.96085	4.56544	6.87e-10
A06p004900.1_BraROA	AT1G48910	YUC10	flavin-containing monooxygenase	A04_10480478_10481057		1544.6	0.0367823	8.26384	1.91839	6.415	56.54	95.13	1.136	15.51	97.8	2.104	21.84	96.91	7.744	56.5	93.84	1.855	23.52	80.94	0	0	NE	NA	0.188308	0.243284	1.29	0.94616
A06p037940.1_BraROA	AT5G63970	RGLG3	RING DOMAIN LIGASE3	A02_35167649_35169433		181.952	0.0291971	0.295137	0.295137	24.33	52.9	11.115	0.2928	0.2979	0	0.5969	0.3757	0	4.163	11.52	0	0.5105	0.6045	2.159	0.412857	0.308019	0.746067	0.767279	0.156703	0.0468213	0.29879	0.660982
A06p049610.1_BraROA	AT3G27580	D6PKL3	ser/thr kinase	A08_1877860_1879167		304.139	0	3.54165	1.77082	49.28	81.82	56.66	1.415	2.431	2.78	0	0	0	22.81	45.07	21.17	2.762	4.404	0.6691	2.88763	1.81734	0.63	0.160404	3.74704	5.19545	1.4	0.0141633
A07p004480.1_BraROA	AT1G45616	RLP6	receptor-like protein	A05_11654209_11655742		1145.43	0.0225457	2.95137	1.91839	4.518	37.8	92.46	2.546	21.18	93.41	1.911	20.9	91.25	4.451	28.57	95.17	3.217	35.51	91.75	ND	ND	ND	ND	ND	ND	ND	ND
A08p002810.1_BraROA	AT1G52290	PERK15	proline-rich extensin-like receptor kinase	A02_8131917_8132500		445.952	0	1.18055	0.147569	15.19	33.52	31.461	0.2578	0	28.57	0.7188	0	37.77	1.086	2.629	1.824	0.4153	0.7093	8.909	13.1825	18.8042	1.4	0.00306959	18.982	27.695	1.5	4.03e-12
A08p003700.1_BraROA	AT1G51420	SPP1	sucrose-phosphatase 1	A04_19206475_19207297		74.5222	0	0.295137	0	9.543	22.26	16.28	0.4631	0.6414	0	0.6343	0.5346	12.74	1.393	3.334	1.282	0.7267	1.147	6.111	0.63701	2.1556	3.38	0.00058937	2.32636	14.7647	6.33	5.84e-85
A08p021510.1_BraROA	AT4G20450		LRR protein kinase	A08_24511925_24512740		60.208	0	4.7222	0.147569	30.969	50.23	2.778	0.1834	0.3507	6.767	0.2354	0.8893	0.675	10.16	30.15	0.595	4.22	16.51	35.77	0.0216185	0.00286924	LE	NA	0	0	NE	NA
A08p029540.1_BraROA	AT4G35600	CST	receptor-like protein kinase	A04_8951356_8951885		385.744	0	4.86976	3.39408	36.09	42.93	21.442	0.2107	0.7729	11.84	0.1557	0.5847	0	5.347	5.13	4.069	0.9858	1.998	5.497	6.89102	8.24782	1.19689	0.561411	3.92019	7.4411	1.89815	4.03e-12
A09p056990.1_BraROA	AT3G51550	FER	receptor-like protein kinase	A09_58000812_58001524		441.525	0	7.526	0.147569	19.87	23.62	6.092	0	0	18.056	0	0	0	10.35	9.107	0	0.5537	0.4166	0.2972	ND	ND	ND	ND	ND	ND	ND	ND
A09p064920.1_BraROA	AT1G47890	RLP7	receptor-like protein	A05_11654209_11655742		326.717	0	2.65624	1.03298	24.51	67.6	58.92	0.4516	0.5743	38.42	0.2383	0.1443	41.41	5.276	10.232	0	0.9671	2.463	4.826	0.0366056	0.205803	5.62217	0.0256473	0.305269	0.726795	2.38083	0.0135622
A09p078220.1_BraROA	AT1G11780		alpha-ketoglutarate-dependent dioxygenase alkB	A09_58000812_58001524		410.979	0.0240575	22.8731	4.57463	38.34	43.42	35.199	1.136	1.294	0.4764	0.2134	0.5229	0	15.06	33.93	8.938	2.094	3.988	0.2223	10.1491	25.1296	2.5	4.21e-09	9.18029	17.1001	1.9	4.1e-18
A10p024360.1_BraROA	AT5G22980	SCPL47	serine carboxypeptidase	A03_4588422_4588554,A10_15783994_15785791		270.936	0.00217865	3.24651	2.21353	22.54	48.93	39.04	0.3692	0.3848	28.519	0.309	0.9091	17.11	4.537	6.844	2.795	3.599	7.298	1.425	ND	ND	ND	ND	ND	ND	ND	ND
1 siRNAs are deduced to arise from the target gene if they perfectly align only to the target locus (uniquely-aligning reads)
2 NE, not expressed (FPKM = 0); ND, not determined because gene annotation is likely a fusion of two genes.
